# Oncogene-like addiction to aneuploidy in human cancers

**DOI:** 10.1101/2023.01.09.523344

**Authors:** Vishruth Girish, Asad A. Lakhani, Christine M. Scaduto, Sarah L. Thompson, Leanne M. Brown, Ryan A. Hagenson, Erin L. Sausville, Brianna E. Mendelson, Devon A. Lukow, Monet Lou Yuan, Pranav K. Kandikuppa, Eric C. Stevens, Sophia N. Lee, Barbora Salovska, Wenxue Li, Joan C. Smith, Alison M. Taylor, Robert A. Martienssen, Yansheng Liu, Ruping Sun, Jason M. Sheltzer

## Abstract

Most cancers exhibit aneuploidy, but its functional significance in tumor development is controversial. Here, we describe ReDACT (Restoring Disomy in Aneuploid cells using CRISPR Targeting), a set of chromosome engineering tools that allow us to eliminate specific aneuploidies from cancer genomes. Using ReDACT, we created a panel of isogenic cells that have or lack common aneuploidies, and we demonstrate that trisomy of chromosome 1q is required for malignant growth in cancers harboring this alteration. Mechanistically, gaining chromosome 1q increases the expression of MDM4 and suppresses TP53 signaling, and we show that TP53 mutations are mutually-exclusive with 1q aneuploidy in human cancers. Thus, specific aneuploidies play essential roles in tumorigenesis, raising the possibility that targeting these “aneuploidy addictions” could represent a novel approach for cancer treatment.
