## Supplementary material for "Oncogene-like addiction to aneuploidy in human cancers": Table S3

### Sheet: Sheet1
Parental cell line	Clone name	Method
A2058	1q-loss c1	ReDACT-CO
A2058	1q-loss c2	ReDACT-CO
A2058	1q-loss c3	ReDACT-CO
A2058	1q-loss c4	ReDACT-CO
A2780	1q-loss c1	ReDACT-NS
A2780	1q-loss c2	ReDACT-NS
A2780	1q-loss c3	ReDACT-NS
A2780	1q-loss c4	ReDACT-NS
A2780	1q-loss c5	ReDACT-NS
A2780	1q-loss c6	ReDACT-NS
A2780	1q-loss c8	ReDACT-NS
AGS	1q-loss c1	ReDACT-NS
AGS	1q-loss c4	ReDACT-NS
AGS	1q-loss c5	ReDACT-NS
AGS	1q-loss c6	ReDACT-NS
AGS	1q-loss c7	ReDACT-NS
AGS	1q-loss c8	ReDACT-NS
AGS	1q-loss c11	ReDACT-TR
AGS	1q-loss c12	ReDACT-TR
MCF10A	1q-loss c1	ReDACT-TR
MCF10A	1q-loss c2	ReDACT-TR
MCF10A	1q-loss c3	ReDACT-TR
MCF10A	1q-loss c4	ReDACT-CO
A2058	7p-loss c1	ReDACT-CO
A2058	7p-loss c2	ReDACT-CO
A2058	7p-loss c3	ReDACT-CO
A2058	8q-loss c1	ReDACT-CO
A2058	8q-loss c2	ReDACT-CO
HCT116	8q-loss c1	ReDACT-CO
HCT116	8q-loss c2	ReDACT-CO
