## Supplementary material for "Oncogene-like addiction to aneuploidy in human cancers": Table S4

### Sheet: Sheet1
Cell Line	Media	Source
A2058	DMEM (Thermo Fisher Scientific; cat. no. 11995073), supplemented with 10% fetal bovine serum (FBS) (Sigma-Aldrich, cat. no. F2442), 2 mM glutamine (Lonza, cat. no. 17- 605F), and penicillin and streptomycin (100 U/ml; Life Technologies, cat. no. 15140122)	CSHL Cell Line Repository
A2780	RPMI 1640 (Gibco, cat. no. 11875119), supplemented with 10% fetal bovine serum (FBS) (Sigma-Aldrich, cat. no. F2442), 2 mM glutamine (Lonza, cat. no. 17- 605F), and penicillin and streptomycin (100 U/ml; Life Technologies, cat. no. 15140122)	Susan Murphy (Duke University School of Medicine)
AGS	F-12K (ATCC; cat. no. 30-2004), supplemented with 10% fetal bovine serum (FBS) (Sigma-Aldrich, cat. no. F2442), 2 mM glutamine (Lonza, cat. no. 17- 605F), and penicillin and streptomycin (100 U/ml; Life Technologies, cat. no. 15140122)	CSHL Cell Line Repository
HCT116	DMEM (Thermo Fisher Scientific; cat. no. 11995–073), supplemented with 10% fetal bovine serum (FBS) (Sigma-Aldrich, cat. no. F2442), 2 mM glutamine (Lonza, cat. no. 17- 605F), and penicillin and streptomycin (100 U/ml; Life Technologies, cat. no. 15140122)	CSHL Cell Line Repository
HEK293T	DMEM (Thermo Fisher Scientific; cat. no. 11995–073), supplemented with 10% fetal bovine serum (FBS) (Sigma-Aldrich, cat. no. F2442), 2 mM glutamine (Lonza, cat. no. 17- 605F), and penicillin and streptomycin (100 U/ml; Life Technologies, cat. no. 15140122)	CSHL Cell Line Repository
MCF10A	MCF-10A was grown in DMEM/F-12 (Gibco, cat. no. 11330032), supplemented with 5% horse serum (Gibco, cat. no. 16050122), 20 ng/mL EGF (PeproTech, cat. no. AF-100-15), 0.5 ng/mL Hydrocortisone (Sigma-Aldrich, cat. no. H0888), 100 ng/mL Cholera Toxin (Sigma-Aldrich, cat. no. C8052), 10 µg/mL Insulin (Sigma-Aldrich, cat. no. I1882), 5 mM Transferrin (Sigma-Aldrich, cat. no. T8158), and 100 U/mL penic…	ATCC
PLAT-A	DMEM (Thermo Fisher Scientific; cat. no. 11995–073), supplemented with 10% fetal bovine serum (FBS) (Sigma-Aldrich, cat. no. F2442), 2 mM glutamine (Lonza, cat. no. 17- 605F), and penicillin and streptomycin (100 U/ml; Life Technologies, cat. no. 15140122)	CSHL Cell Line Repository
HAP1	IMDM (Gibco, cat. no. 12440-053), supplemented with 10% fetal bovine serum FBS) (Sigma-Aldrich, cat. no. F2442), 2 mM glutamine (Lonza, cat. no. 17- 605F), and penicillin and streptomycin (100 U/ml; Life Technologies, cat. no. 15140122)	Horizon Discovery
