## Supplementary material for "Oncogene-like addiction to aneuploidy in human cancers": Table S5

### Sheet: Table S5A. CRISPR gRNAs
Guide RNA	Sequence	Genomic Target	Addgene #	Parental Plasmid (Addgene #)	Comments
AAVS1_gRNA	ACTGTTGACGGCGGCGATGT	chr19:55112543	196139	124770	Used for AAVS control clones
Chr1q_Cassette-Integration_gRNA	AGAACAGTTGAAGTCCTT	chr1:150092442	195126	124770	Used in combination with selection cassette to generate integrant for Chr1q ReDACT-NS, or in combination with Addgene #195125 for Chr1q ReDACT-CO, or in combination with Addgene #195125 and artificial telomere construct for Chr1q ReDACT-TR.
Chr1q_Cassette-Proximal_gRNA	GTAACAACATGTAGTACCG	chr1:150157781	195127	124770	Used in combination with Addgene #195125 for Chr1q cassette deletion control
Chr1q_Centromere-Targeting_gRNA	CAGGTGGGTTACAAAAGAC	chr1:150157781	195125	124770	Used in combination with Addgene #195126 for Chr1q ReDACT-CO or Addgene #195127 for cassette deletion control
Chr7_Centromere-Targeting_gRNA	AGTAAACTCCAACAGACCTG; TGATTCAATTGGAAGCCAAT	chr7:51599239, chr7:61041866	195129	124770	Dual gRNA plasmid targeting centromere-proximal regions of 7p and 7q, used for Chr7p ReDACT-CO
Chr8q_Centromere-Targeting_gRNA	CAGGTGGGTTACAAAAGAC	chr8:47217869	195128	124770	Used for Chr8q ReDACT-CO
MDM4_Deletion_Downstream_gRNA_1	CAGCTTCTGAGGCTCTACCG	chr1:204566478	195136	108099	Used in combination with Addgene #195134 for MDM4 deletion
MDM4_Deletion_Downstream_gRNA_2	CTAGGTTACAGATAGTCTCG	chr1:204566284	195137	108099	Used in combination with Addgene #195135 for MDM4 deletion
MDM4_Deletion_Upstream_gRNA_1	TCAATGGTAAAATAGATCGA	chr1:204507400	195134	124770	Used in combination with Addgene #195136 for MDM4 deletion
MDM4_Deletion_Upstream_gRNA_2	AGCTATCGGGTTGCACTGTG	chr1:204507505	195135	124770	Used in combination with Addgene #195137 for MDM4 deletion
OR2M4_Deletion_gRNA	CAAATGACCCACTTGTCCGA ; TGTTCAATGGAGATGTCCCG	chr1:248231419, chr1:248248568	195194	124770	Dual gRNA plasmid for OR2M4 deletion
OR6K6_Deletion_gRNA_1	GTAGGTATAGCAGACCACTG ; TGCCCCACATTGTACCACAG	chr1:158749288, chr1:158774492	195195	124770	Dual gRNA plasmid for OR6K6 deletion
OR6K6_Deletion_gRNA_2	GATTTTGGTAGTCATGACGA ; ATTATACCCAGCCATTCCCG	chr1:158744885, chr1:158772138	195196	124770	Dual gRNA plasmid for OR6K6 deletion
OR6K6_Deletion_gRNA_3	GCGGAATCCTAATGACCAGG ; ATGATGCCACAATCACGTGA	chr1:158740163, chr1:158756793	195197	124770	Dual gRNA plasmid for OR6K6 deletion
Rosa26_gRNA	ACAGCAAGTTGTCTAACCCG	chr3:395266	196138	124774	Used for Rosa26 control clones
TP53-KO_gRNA_1	AGATGGCCATGGCGCGGAC	chr17:7675125	195130	124770	Used to generate TP53 knockout clones
TP53-KO_gRNA_2	GCATGGGCGGCATGAACCG	chr17:7674220	195131	124770	Used to generate TP53 knockout clones

### Sheet: Table S5B. CRISPRi gRNAs
Guide RNA	Sequence	Target Gene	Parental Plasmid (Addgene #)
AAVS1 gRNA_1	ACTGTTGACGGCGGCGATGT	AAVS1	108099
AAVS1 gRNA_2	GCTGATACCGTCGGCGTTGG	AAVS1	108099
MDM4 CRISPRi gRNA_1	CTCCCCCGCCGAGCCCGGGT	MDM4	108099
MDM4 CRISPRi gRNA_2	CAAAATGCTGCCGAGGCCCT	MDM4	108099
PIP5K1A CRISPRi gRNA_1	GGTTAGGAAGGACGGAGAAG	PIP5K1A	108099
PIP5K1A CRISPRi gRNA_2	TTAACAGGCCGTGGTTAGGA	PIP5K1A	108099
