## Supplementary material for "Oncogene-like addiction to aneuploidy in human cancers": Table S6

### Sheet: Sheet1
Gene	Assay ID	Genomic Target
OR6K6	Hs02004002_cn	chr1:158755012
OR6K6	Hs01558064_cn	chr1:158755832
FMO3	Hs05712589_cn	chr1:171116605
PTGS2	Hs02688485_cn	chr1:186671936
RABIF	Hs02063161_cn	chr1:202881179
MDM4	Hs06526586_cn	chr1:204521678
MDM4	Hs05784087_cn	chr1:204547600
YOD1	Hs05764610_cn	chr1:207052087
USH2A	Hs05784476_cn	chr1:216024020
OR2M4	Hs00847409_cn	chr1:248239198
OR2M4	Hs02017524_cn	chr1:248239648
LYPD8	Hs03376592_cn	chr1:248744270
PGBD2	Hs02183032_cn	chr1:248917910
PHF14	Hs05025602_cn	chr7:11182840
MTURN	Hs01034779_cn	chr7:30157666
ZPBP	Hs04934171_cn	chr7:49943350
CSMD3	Hs05042873_cn	chr8:112670237
ZHX1	Hs01698059_cn	chr8:123249553
ZFAT	Hs02487899_cn	chr8:134599643
RP1	Hs05069318_cn	chr8:54564712
NDUAFAF6	Hs06241360_cn	chr8:95103726
