## Supplementary material for "Oncogene-like addiction to aneuploidy in human cancers": Table S7

### Sheet: Sheet1
Gene	Assay ID
18s	Hs99999901_s1
GAPDH	Hs02786624_g1
CDKN1A	Hs00355782_m1
RRM2B	Hs00968432_m1
MDM2	Hs01066930_m1
GDF15	Hs00171132_m1
BAX	Hs00180269_m1
BTG2	Hs00198887_m1
DDB2	Hs03044953_m1
GADD45A	Hs00169255_m1
BBC3	Hs00248075_m1
TP53I3	Hs00936520_m1
MDM4	Hs00967238_m1
