## Supplementary material for "Oncogene-like addiction to aneuploidy in human cancers": Table S8

### Sheet: Sheet1
Primer Name	Primer Sequence	Comments
Chr1q Forward Ultramer	TTTCATAGACGTTCTTCCTTAAGTCAGCTTGAATAAGTAGTAGGAGGAGGCTCAGGAAAACATTTATTAATGTTTTCATAACCAAATGTGACATAGTCATCTTTGCGAGGTACACAATTGAGCCAAGCTCTAAGAGCCTATCCCTGTATCTAGGTTTTGTCCTTACATGTATATAACCTAgacattgattattgactagt	Use as primers for PCR with AAT-PB-CD2APtk (Addgene #86004) or AAT-PB-PG2APtk6 (Addgene #195124) as the template to generate the selection cassette
Chr1q Reverse Ultramer	TCACCATAGCTATCCTCTGACCATCACCTGCCTGGACAATATATCTGTCTCTTATGGAAAAGAAAGGCAAGAACTGGGAAGGAACAAATTCAAGTGGGCTTTTAGCATAGTAAGAGAACACTGTCCTTCAGTCTGATCATTTCAGGGTGGCAGGGTATTTTTGTACTACTGGAGAGGAAAccatagagcccaccgcatcc
MDM4 qPCR_1F	TGATTGTCGAAGAACCATTTCGG	Use for RT-qPCR to measure MDM4 mRNA expression
MDM4 qPCR_1R	TGCAGGGATCAAAAAGTTTGGAG
MDM4 qPCR_2F	TTTTGATCCCTGCAACTCAGTG	Use for RT-qPCR to measure MDM4 mRNA expression
MDM4 qPCR_2R	GTCTCGTGGTCTTTTCTCACAT
GAPDH qPCR_F	TGCACCACCAACTGCTTAGC	Use as housekeeping control for RT-qPCR
GAPDH qPCR_R	GGCATGGACTGTGGTCATGAG
Cassette Integration 5' Check_F	GAGCTAGCTGCTGTTTTCTAATGTTTGC	Use to screen for integration of the selection cassette on chr 1q
Cassette Integration 5' Check_R	cataaaaggaaactttcggagcgc
Cassette Integration 3' Check_F	TCAGTTAGCCTCCCCCATCTC	Use to screen for integration of the selection cassette on chr 1q
Cassette Integration 3' Check_R	GTAATGACAAGCGCCCAGATAAC
Cassette Deletion Check_F	ggactctcagcaattaaactg	Use to screen for deletion of the selection cassette
Cassette Deletion Check_R	cctgtattctccactctacc
KRAS Exon 2_1F	cgtcgatggaggagtttgtaaatg	Use to sequence KRAS exon 2 to determine the KRAS WT : KRAS G13D ratio
KRAS Exon 2_1R	gcacagagagtgaacatcatgg
KRAS Exon 2_2F	cgatacacgtctgcagtcaactg	Use to sequence KRAS exon 2 to determine the KRAS WT : KRAS G13D ratio
KRAS Exon 2_2R	gacatactcccaaggaaagtaaagttccc
